# Eliminating Genes for a Two Component System Increases PHB Productivity in *Cupriavidus basilensis* 4G11 Under PHB Suppressing, Non-Stress Conditions

**DOI:** 10.1101/2022.09.19.508597

**Authors:** Kyle Sander, Anthony J. Abel, Skyler Friedline, William Sharpless, Jeffrey Skerker, Adam Deutschbauer, Douglas S. Clark, Adam P. Arkin

**Affiliations:** Center for the Utilization of Biological Engineering in Space, Berkeley, CA; Department of Bioengineering, University of California, Berkeley. Berkeley, CA; Department of Chemical & Biomolecular Engineering, University of California, Berkeley. Berkeley, CA; Environmental Genomics and Systems Biology Division, Lawrence Berkeley National Laboratory, Berkeley, CA; Department of Bioengineering, University of San Diego, San Diego, CA; Genome Science and Technology Graduate Program, University of British Columbia, Vancouver, BC, Canada; Zymergen, Emeryville, CA

**Keywords:** PHB, Bioplastic, Cupriavidus, RB-TnSeq, Histidine Kinase

## Abstract

Species of bacteria from the genus *Cupriavidus* are known, in part, for their ability to produce high amounts of poly-hydroxybutyrate (PHB) making them attractive candidate bioplastic producers. The native production of PHB occurs during periods of metabolic stress, and the process regulating the initiation of PHB accumulation in these organisms is not fully understood. Screening an RB-TnSeq transposon library of *Cupriavidus basilensis* 4G11 allowed us to identify two genes of an apparent, uncharacterized two component system which, when omitted from the genome, are capable of increased PHB productivity in balanced, non-stress growth conditions. We observe average increases in PHB productivity of 56% and 41% relative to the wildtype parent strain, upon deleting each of two genes individually from the genome. The increased PHB phenotype disappears, however, in nitrogen-free unbalanced growth conditions suggesting the phenotype is specific to fast-growing, replete, non-stress growth. Bioproduction modeling suggests this phenotype could be due to a decreased reliance on metabolic stress induced by nitrogen limitation to initiate PHB production in the mutant strains. Such strains may allow for the use of single stage, continuous bioreactor systems, which are far simpler than PHB bioproduction schemes used previously. Bioproductivity modeling suggests that omitting this regulation in the cells may increase PHB productivity up to 24% relative to the wildtype organism when using single stage continuous systems. This work furthermore expands our understanding of the regulation of PHB accumulation in *Cupriavidus*, in particular the initiation of this process upon transition into unbalanced growth regimes.
