## Supplementary material for "Eliminating Genes for a Two Component System Increases PHB Productivity in *Cupriavidus basilensis* 4G11 Under PHB Suppressing, Non-Stress Conditions": RR42_RS17055 knockout productivity data

RR42_m3472 knockout mutant bioproductivity, catabolism, growth data for constitutive production modeling
Kyle Sander, 9 Nov 2021
Note: three subcultures of data for volumetric PHB, Acetate consumed (numbered as subcultures 4-6), two subcultures of data of (cell+PHB) dry weight (corresponding subcultures numbered 5 and 6), OD600 data for subcultures 4-6
All data from subcultures #5 and #6 come from the same sample replicates
Subculture #	Duration of Subculture (hours)
4	10.25
5	11.833
6	9.9166
Replicate Culture Volume	60 mL
	Acetate Consumed (g/L)
	Subculture 4			Subculture 5			Subculture 6
	Acetate In (Raw) g/L	Acetate Out (Raw) g/L	Acetate Consumed (Calculated)	Acetate In (Raw)	Acetate Out (Raw)	Acetate Consumed (Calculated)	Acetate In (Raw)	Acetate Out (Raw)	Acetate Consumed (Calculated)
Knockout Mutant Replicates
1	1.955	1.749	0.206	1.925	1.759	0.166	1.960	1.772	0.188
2	1.956	1.752	0.204	1.958	1.784	0.173	1.965	1.748	0.217
3	1.959	1.811	0.147	1.952	1.763	0.188	1.951	1.769	0.182
Wildtype Parent Strain Replicates
1	1.959	1.814	0.146	1.966	1.806	0.160	1.955	1.799	0.156
2	1.958	1.813	0.145	1.963	1.791	0.172	1.962	1.826	0.137
3	1.965	1.794	0.171	1.959	1.781	0.178	1.957	1.800	0.157
	PHB Produced (mg)
	Subculture 4		Subculture 5		Subculture 6
	PHB Produced (Raw) – mg/mL	PHB Productivity (calculated) – mg/L/hr	PHB Produced (Raw) – mg/L	PHB Productivity (calculated) – mg/L/hr	PHB Produced (Raw) – mg/L	PHB Productivity (calculated) – mg/L/hr
Knockout Mutant Replicates
1	0.010	1.001	0.009	0.760	0.007	0.716
2	0.009	0.912	0.007	0.550	0.007	0.692
3	0.011	1.030	0.007	0.573	0.011	1.124
Wildtype Parent Strain Replicates
1	0.005	0.451	0.005	0.440	0.006	0.578
2	0.005	0.502	0.006	0.490	0.005	0.538
3	0.006	0.609	0.005	0.464	0.006	0.619
	Cell+PHB Dry Weight (mg) – Did not collect
	Subculture 4			Subculture 5			Subculture 6
	Dry tare	Dry Tare + cells	Cells + PHB	Dry tare	Dry Tare + cells	Cells + PHB	Dry tare	Dry Tare + cells	Cells + PHB
Knockout Mutant Replicates
1		DNC	DNC	DNC	DNC	DNC	DNC	DNC	DNC
2		DNC	DNC	DNC	DNC	DNC	DNC	DNC	DNC
3		DNC	DNC	DNC	DNC	DNC	DNC	DNC	DNC
Wildtype Parent Strain Replicates
1		DNC	DNC	DNC	DNC	DNC	DNC	DNC	DNC
2		DNC	DNC	DNC	DNC	DNC	DNC	DNC	DNC
3		DNC	DNC	DNC	DNC	DNC	DNC	DNC	DNC
	OD600 Accumulated
	Subculture 4			Subculture 5			Subculture 6
	OD600 Begin	OD600 End	OD Accumulated	OD600 Begin	OD600 End	OD Accumulated	OD600 Begin	OD600 End	OD Accumulated
Knockout Mutant Replicates
1	0.002	0.13	0.128	0.002	0.123	0.121	0.002	0.121	0.119
2	0.003	0.125	0.122	0.003	0.111	0.108	0.003	0.133	0.13
3	0.002	0.125	0.123	0.002	0.105	0.103	0.002	0.138	0.136
Wildtype Parent Strain Replicates
1	0.002	0.099	0.097	0.001	0.105	0.104	0.001	0.108	0.107
2	0.002	0.096	0.094	0.001	0.118	0.117	0.001	0.103	0.102
3	0.001	0.107	0.106	0.001	0.111	0.11	0.001	0.113	0.112
