## Supplementary material for "Eliminating Genes for a Two Component System Increases PHB Productivity in *Cupriavidus basilensis* 4G11 Under PHB Suppressing, Non-Stress Conditions": RR42_RS17060 knockout productivity data

RR42_m3473 knockout mutant bioproductivity, catabolism, growth data for constitutive production modeling
Kyle Sander, 24 may 21
Note: three subcultures of data for volumetric PHB, Acetate consumed (numbered as subcultures 4-6), two subcultures of data of (cell+PHB) dry weight (corresponding subcultures numbered 5 and 6)
All data from subcultures #5 and #6 come from the same sample replicates
Subculture #	Duration of Subculture (hours)
4	10
5	10
6	10.5
Replicate Culture Volume	60 mL
Did not collect ‘pre’ samples for 4th subculture, I had extra medium in other flasks. Took 5x aliquots these flasks for HPLC, am reporting average concentration for these flasks as 4th subculture, acetate In – not from the same flask, but from the same batch of medium
	Acetate Consumed (g/L)
	Subculture 4			Subculture 5			Subculture 6
	Acetate In (Raw) g/L	Acetate Out (Raw) g/L	Acetate Consumed (Calculated	Acetate In (Raw)	Acetate Out (Raw)	Acetate Consumed (Calculated	Acetate In (Raw)	Acetate Out (Raw)	Acetate Consumed (Calculated
Knockout Mutant Replicates
1	2.03425	1.88526	0.14899	2.03023	1.87709	0.15314	2.00576	1.9116	0.09416
2	2.03425	1.89161	0.14264	2.02162	1.87529	0.14633	2.01852	1.90339	0.11513
3	2.03425	1.88266	0.15159	2.02471	1.8854	0.13931	2.01744	Sample lost	N/A
Wildtype Parent Strain Replicates
1	2.03425	1.9123	0.12195	2.0111	1.87687	0.13423	2.01242	1.92783	0.08459
2	2.03425	1.91701	0.11724	2.01069	1.88426	0.12643	2.00878	Sample lost	N/A
3	2.03425	1.91839	0.11586	2.02219	1.91277	0.10942	2.01397	Sample lost	N/A
	PHB Produced (mg)
	Subculture 4		Subculture 5		Subculture 6
	PHB Produced (Raw) – mg/mL	PHB Productivity (calculated) – mg/L/hr	PHB Produced (Raw) – mg/L	PHB Productivity (calculated) – mg/L/hr	PHB Produced (Raw) – mg/L	PHB Productivity (calculated) – mg/L/hr
Knockout Mutant Replicates
1	0.011	1.1	0.016	1.6	0.011	1.04761904761905
2	0.013	1.3	0.014	1.4	0.011	1.04761904761905
3	0.013	1.3	0.014	1.4	0.011	1.04761904761905
Wildtype Parent Strain Replicates
1	0.008	0.8	0.012	1.2	0.007	0.666666666666667
2	0.008	0.8	0.013	1.3	0.007	0.666666666666667
3	0.008	0.8	0.012	1.2	0.007	0.666666666666667
	Cell+PHB Dry Weight (mg)
	Subculture 4			Subculture 5			Subculture 6
	Dry tare	Dry Tare + cells	Cells + PHB	Dry tare	Dry Tare + cells	Cells + PHB	Dry tare	Dry Tare + cells	Cells + PHB
Knockout Mutant Replicates
1		DNC	DNC	1394	1396	2	1393	1394	1
2		DNC	DNC	1384	1387	3	1394	1395	1
3		DNC	DNC	1411	1413	2	1402	1403	1
Wildtype Parent Strain Replicates
1		DNC	DNC	1403	1406	3	1386	1388	2
2		DNC	DNC	1402	1403	1	1410	1411	1
3		DNC	DNC	1395	1397	2	1399	1401	2
	OD600 Accumulated
	Subculture 4			Subculture 5			Subculture 6
	OD600 Begin	OD600 End	OD Accumulated	OD600 Begin	OD600 End	OD Accumulated	OD600 Begin	OD600 End	OD Accumulated
Knockout Mutant Replicates
1	0.001	0.081	0.08	0.001	0.09	0.089	0.004	0.085	0.081
2	0.002	0.084	0.082	0.003	0.08	0.077	0.004	0.082	0.078
3	0.002	0.081	0.079	0.002	0.079	0.077	0.002	0.085	0.083
Wildtype Parent Strain Replicates
1	0.003	0.065	0.062	0.002	0.073	0.071	0.003	0.076	0.073
2	0.004	0.065	0.061	0.003	0.077	0.074	0.002	0.075	0.073
3	0.004	0.068	0.064	0.003	0.074	0.071	0.004	0.077	0.073
