## Supplementary material for "Eliminating Genes for a Two Component System Increases PHB Productivity in *Cupriavidus basilensis* 4G11 Under PHB Suppressing, Non-Stress Conditions": Table S5_plasmids used in this study

Table S5: plasmids generated and used in this study
Plasmid Name	Addgene ID (https://www.addgene.org/)	Purpose
RS35075_pMQ30_KO_Kan	185390	Non-replicating vector used to create markerless deletion of RR42_RS35075 in C. basilensis 4G11														inserted homology regions upstream and downstream to the RR42_RS35075 gene of C.basilensis 4G11. Replaced original GmR gentamycin resistance marker with nptII kanamycin resistance marker.
RS02060_pMQ30_KO_Kan	185391	Non-replicating vector used to create markerless deletion of RR42_RS02060 in C. basilensis 4G11
RS28935_pMQ30_KO_Kan	185392	Non-replicating vector used to create markerless deletion of RR42_RS28935 in C. basilensis 4G11
RS18960_pMQ30_KO_Kan	185393	Non-replicating vector used to create markerless deletion of RR42_RS18960 in C. basilensis 4G11
RS18965_pMQ30_KO_Kan	185394	Non-replicating vector used to create markerless deletion of RR42_RS18965 in C. basilensis 4G11
RS18970_pMQ30_KO_Kan	185395	Non-replicating vector used to create markerless deletion of RR42_RS18970 in C. basilensis 4G11
RS17060_pMQ30_KO_Kan	185396	Non-replicating vector used to create markerless deletion of RR42_RS17060 in C. basilensis 4G11
RS17055_pMQ30_KO_Kan	185398	Non-replicating vector used to create markerless deletion of RR42_RS17055 in C. basilensis 4G11
