## Supplementary material for "Eliminating Genes for a Two Component System Increases PHB Productivity in *Cupriavidus basilensis* 4G11 Under PHB Suppressing, Non-Stress Conditions": Table S6_primers used in this study

Table S6: primers used in this study
Primer Name	Primer Sequence	Purpose
RS35075_fwd	GCCTTCCGCTTTCTCTAC	Verify RS35075 knockout – flanking
RS35075_rev	GCACGTCCTTCATCTTCC	Verify RS35075 knockout – flanking
RS35075_up_seq	GCCACACCTTCCATTATTCC	Sequence RS35075 knockout
RS35075_int_fwd	CCTACGGTTTCCATCTGC	Verify no product in RS35075 KO
RS02060_fwd	ACAACTCACACAGCCGATT	Verify RS02060 knockout – flanking
RS02060_rev	CGGCTACTCTAGGTGGTTTG	Verify RS02060 knockout – flanking
RS02060_up_seq	GTACGGTATGCAGCGGAA	Sequence RS02060 knockout
RS02060_int_fwd	TATTTGCGGTCAGGAAGACC	Verify no product in RS02060 KO
RS28935_fwd	CTGGGGCATTACCTGGAA	Verify RS28935 knockout – flanking
RS28935_rev	GCTGATCGGGCCATAGAA	Verify RS28935 knockout – flanking
RS28935_up_seq	CATGGACTGGTATGGGGTT	Sequence RS28935 knockout
RS28935_int_fwd	GTTTGCCAGGGACCGA	Verify no product in RS28935 KO
RS18960_fwd	GTGAAGGCGTACTTGTCG	Verify RS18960 knockout – flanking
RS18960_rev	GGGTTTGCAGGGCTATTAC	Verify RS18960 knockout – flanking
RS18960_up_seq	TAGACATCGCTGACGTTGG	Sequence RS18960 knockout
RS18960_int_fwd	CGAATAGGTGTCCTGGAAC	Verify no product in RS18960 KO
RS18965_fwd	GCCAGCAAGCAGTTTCG	Verify RS18965 knockout – flanking
RS18965_rev	CTCGCCCGTAGTGACC	Verify RS18965 knockout – flanking
RS18965_up_seq	AAACAGCCCAACCCAGAAAT	Sequence RS18965 knockout – internal
RS18965_int_fwd	CGTAGCGATTCAGCGTGTAA	Verify no product in RS18965 KO
RS18970_fwd	TTAATGACGCCATTGAGCAC	Verify RS18970 knockout – flanking
RS18970_rev	CTCGCATCTCTATGCCCAAT	Verify RS18970 knockout – flanking
RS18970_up_seq	ATCGCCAGTACCGTGAAAAA	Sequence RS18970 knockout – internal
RS18970_int_fwd	CATGACAGCCACCACC	Verify no product in RS18970 KO
RS17060_fwd	GATATCTGGCTGACCGATG	Verify RS17060 knockout – flanking
RS17060_rev	TGTTGCAGATAGGCAAAATCG	Verify RS17060 knockout – flanking
RS17060_up_seq	GGAAAACACCGTCAAGGAA	Sequence RS17060 knockout – internal
RS17060_int_fwd	AGCCGAAGTAGAACCAGC	Verify no product in RS17060 KO
RS17055_fwd	GCAGCGACGGATGGATATT	Verify RS17055 knockout – flanking
RS17055_rev	TCTCGCCGTATTACCAGGT	Verify RS17055 knockout – flanking
RS17055_up_seq	GCTCTGCTAGAGTGGCTG	Sequence RS17055 knockout – internal
RS17055_int_fwd	GGAAAACACCGTCAAGGAAC	Verify no product in RS17055 KO
KanFwd_MQ30_OL	GTCGATGTTTGATGTTATGGAGCAGCAACGATGATTGAACAAGATGGATTGCA	amplify kanamycin resistance gene nptII for cloning into pMQ30
KanRev_MQ30_OL	CGGGAAGCCGATCTCGGCTTGAACGAATTGTCAGAAGAACTCGTCAAGAAG	amplify kanamycin resistance gene nptII for cloning into pMQ30
MQ30Fwd_KanOL	ACCTGCGTGCAATCCATCTTGTTCAATCATCGTTGCTGCTCCATAACATC	amplify pMQ30 vector backbone for nptII gene cloning
MQ30rev_KanOL	TTCTATCGCCTTCTTGACGAGTTCTTCTGACAATTCGTTCAAGCCGAGATC	amplify pMQ30 vector backbone for nptII gene cloning
Fwd_KanScreen	CACGTTAAGGGATTTTGGTCA	verify kanamycin insert into pMQ30_Kan
Rev_KanScreen	TCTGGATTCATCGACTGTGG	verify kanamycin insert into pMQ30_Kan
