## Supplementary material for "Eliminating Genes for a Two Component System Increases PHB Productivity in *Cupriavidus basilensis* 4G11 Under PHB Suppressing, Non-Stress Conditions": Table S7_strains used in this study

Table S7: Genetic mutant strains generated and used in this study
Strain Name	Background Strain	Genotype	Origin	APA collection strain designation
C. basilensis 4G11	N/A – wildtype strain	wildtype	Jayashree et. al. 2015	APA7511
ΔRR42_RS35075	C. basilensis 4G11	ΔRR42_RS35075	This study	APA7512
ΔRR42_RS02060	C. basilensis 4G11	ΔRR42_RS02060	This study	APA7513
ΔRR42_RS28935	C. basilensis 4G11	ΔRR42_RS28935	This study	APA7514
ΔRR42_RS18960	C. basilensis 4G11	ΔRR42_RS18960	This study	APA7515
ΔRR42_RS18965	C. basilensis 4G11	ΔRR42_RS18965	This study	APA7516
ΔRR42_RS18970	C. basilensis 4G11	ΔRR42_RS18970	This study	APA7517
ΔRR42_RS17060	C. basilensis 4G11	ΔRR42_RS17060	This study	APA7518
ΔRR42_RS17055	C. basilensis 4G11	ΔRR42_RS17055	This study	APA7519
