## Supplementary material for "Eliminating Genes for a Two Component System Increases PHB Productivity in *Cupriavidus basilensis* 4G11 Under PHB Suppressing, Non-Stress Conditions": barseq_sample metadata

Metadata for sequencing barcodes
sample name	sequencing barcode	sample description
7o – 1 Sorter Input	IT025	Input – t0’s for enrichment comparison – sorting
7o – 2 Sorter Input	IT026	Input – t0’s for enrichment comparison – sorting
7o – 3 Sorter Input	IT027	Input – t0’s for enrichment comparison – sorting
Replicate – 1 – sorter out – fwd scatter only	IT028	Fwd scatter only gate control – sorter output
Replicate – 2 – sorter out – fwd scatter only	IT029	Fwd scatter only gate control – sorter output
Replicate – 3 – sorter out – fwd scatter only	IT030	Fwd scatter only gate control – sorter output
Replicate – 1 – sorter out – fwd scatter+FITC – highest 5%	IT031	5% most fluorescent sorted population
Replicate – 2 – sorter out – fwd scatter+FITC – highest 5%	IT032	5% most fluorescent sorted population
Replicate – 3 – sorter out – fwd scatter+FITC – highest 5%	IT033	5% most fluorescent sorted population
9o – Replicate 1 – Bouyant Density Screening Input	IT034	Input – t0’s for enrichment comparison – bouyant density
9o – Replicate 2 – Bouyant Density Screening Input	IT035	Input – t0’s for enrichment comparison – bouyant density
9o – Replicate 3 – Bouyant Density Screening Input	IT036	Input – t0’s for enrichment comparison – bouyant density
Replicate – 1 – Bouyant Density Output – 5% most dense - technical rep 1	IT037	5% most dense population of cells
Replicate – 2 – Bouyant Density Output – 5% most dense - technical rep 1	IT038	5% most dense population of cells
Replicate – 3 – Bouyant Density Output – 5% most dense - technical rep 1	IT039	5% most dense population of cells
Replicate – 1 – Bouyant Density Output – 5% most dense - technical rep 2	IT040	5% most dense population of cells
Replicate – 2 – Bouyant Density Output – 5% most dense - technical rep 2	IT041	5% most dense population of cells
Replicate – 3 – Bouyant Density Output – 5% most dense - technical rep 2	IT042	5% most dense population of cells
N-Free Culture – Sorter Input – Replicate 1	IT046	N-Free Culture – Sorter Input – Replicate 1
N-Free Culture – Sorter Input – Replicate 2	IT047	N-Free Culture – Sorter Input – Replicate 2
N-Free Culture – Sorter Input – Replicate 3	IT048	N-Free Culture – Sorter Input – Replicate 3
Replicate – 1 – Fwd Scatter Only – N Free	IT049	Fwd scatter only gate control – sorter output
Replicate – 2 – Fwd Scatter Only – N Free	IT050	Fwd scatter only gate control – sorter output
Replicate – 3 – Fwd Scatter Only – N Free	IT051	Fwd scatter only gate control – sorter output
Replicate – 1 – Fwd Scatter + FITC – Highest 5% - N Free	IT052	5% most fluorescent sorted population – N Free
Replicate – 2 – Fwd Scatter + FITC – Highest 5% - N Free	IT053	5% most fluorescent sorted population – N Free
Replicate – 3 – Fwd Scatter + FITC – Highest 5% - N Free	IT054	5% most fluorescent sorted population – N Free
Replicate – 1 – Fwd Scatter + FITC – Lowest 5% - N Free	IT055	5% least fluorescent sorted population – N Free
Replicate – 2 – Fwd Scatter + FITC – Lowest 5% - N Free	IT056	5% least fluorescent sorted population – N Free
Replicate – 3 – Fwd Scatter + FITC – Lowest 5% - N Free	IT057	5% least fluorescent sorted population – N Free
